# Human Assembloid Model of Emergent Neurotropic Enteroviruses

**DOI:** 10.1101/2025.11.18.689148

**Authors:** Christine E. Peters, Jimena Andersen, Min-Yin Li, Lauren Varanese, Mayuri Vijay Thete, Se-Jin Yoon, Taylor Pio, Nicholas Thom, Xiaoyu Chen, Wenjie Qiao, Jan E. Carette, Sergiu P. Paşca

**Author notes:** Correspondence should be addressed to S.P.P. and J.E.C. ( &). Contributed equally (Christine E. Peters, Jimena Andersen, Min-Yin Li).

## Abstract

Enteroviruses (EVs) are the leading cause of viral meningitis in children. Recent outbreaks of non-polio EVs, most notably EV-A71 and EV-D68, have been associated with a polio-like paralysis known as acute flaccid myelitis (AFM). The lack of relevant models that mimic the cellular and functional responses of these human-restricted pathogens has hampered the development of effective treatments. We have previously engineered human stem cell-derived assembloids that recapitulate the neuromuscular connections underlying muscle contractions by integrating human spinal cord/hindbrain organoids (hSpO) and human skeletal muscle. Here, we used organoids and assembloids to investigate polio and non-polio EV pathogenesis. Infection of assembloids with poliovirus (PV), EV-D68 and EV-A71 resulted in loss of muscle contraction for all three viruses, which could be prevented by treatment with an antiviral agent. Yet, despite the convergence on neuronal dysfunction, the cellular targets by which each virus acted differed. More specifically, single cell transcriptomic profiling uncovered divergent cell tropisms between the EVs, and live imaging experiments revealed different modes and kinetics of cell damage. Altogether, we describe a multi-cellular model that captures viral pathogenesis in a human and circuit-relevant context.
