## Supplementary material for "Human Assembloid Model of Emergent Neurotropic Enteroviruses": Table S1

### Sheet: hiPS cell lines
Extended Data Table 1 hiPS cell lines used in various experiments
	Figure / Line	8119-1	2242-1	1208-2	0524-1
	(sex)	(M)	(M)	(F)	(F)
	Figure 1B	3 assem. from 2 diff. (1 diff for EV-D68/EV-A71 infected, separate diff for PV infected)
	Figure 1C	hSpO from 1 diff.
	Figure 1D	hSpO from 1 diff.
	Figure 1E-J	38 assem. from 2 diff.		9 assem. from 1 diff.	9 assem. from 1 diff.
	Figure 2A	hSpO from 1 diff.
	Figure 2B-D	hSpO from 1 diff.	hSpO from 1 diff.	hSpO from 1 diff.
	Figure 2E-G	hSpO from 2 diff.	hSpO from 2 diff.	hSpO from 2 diff.
	Figure 3B-F	hSpO from 4 diff. (across 4 rounds of scRNA-seq) per sample: 5 hSpO from 1 diff.			per sample: 5 hSpO from 1 diff.
	Figure 4B	hSpO from 2 diff.			PV and EV-D68 Adv-mCherry: hSpO from 1 diff.
	Figure 4C	hSpO from 2 diff.			hSpO from 2 diff.
	Figure 4D			hSpO from 1 diff.
	Figure 5A	hSpO from 2 diff.			hSpO from 1 diff.
	Figure 5B	hSpO from 1 diff.		hSpO from 1 diff.	hSpO from 2 diff.
	Figure 5C-E	hSpO from 1 diff.	hSpO from 1 diff.	hSpO from 1 diff.
	Figure 5F	EV-A71 and EV-D68: hSpO from 1 diff.		PV: hSpO from 1 diff.
	Figure 5G-H	hSpO from 1 diff.		hSpO from 1 diff.	hSpO from 1 diff.
	Supplemental Figure 1	hSpO from 1 diff.
	Supplemental Figure 4B	hSpO from 1 diff.
	Supplemental Figure 4C	hSpO from 1 diff.			hSpO from 1 diff.
	Supplemental Figure 5A	hSpO from 1 diff.
	Supplemental Figure 5B	hSpO from 2 diff.		hSpO from 2 diff.
	Abbreviations: Male (M), Female (F), human spinal cord/hindbrain organoid (hSpO), assembloid (assem.), differentiation experiment (diff.)
	Notes:
	- A differentiation experiment represents an induction (i.e. specification from hiPS cells) started on the same day
